# Probe set selection for targeted spatial transcriptomics

**DOI:** 10.1101/2022.08.16.504115

**Authors:** Louis B. Kuemmerle, Malte D. Luecken, Alexandra B. Firsova, Lisa Barros de Andrade e Sousa, Lena Straßer, Lukas Heumos, Ilhem Isra Mekki, Krishnaa T. Mahbubani, Alexandros Sountoulidis, Tamás Balassa, Ferenc Kovacs, Peter Horvath, Marie Piraud, Ali Ertürk, Christos Samakovlis, Fabian J. Theis

## Abstract

Targeted spatial transcriptomics methods capture the topology of cell types and states in tissues at single cell- and subcellular resolution by measuring the expression of a predefined set of genes. The selection of an optimal set of probed genes is crucial for capturing and interpreting the spatial signals present in a tissue. However, current selections often rely on marker genes, precluding them from detecting continuous spatial signals or novel states. We present Spapros, an end-to-end probe set selection pipeline that optimizes both probe set specificity for cell type identification and within-cell-type expression variation to resolve spatially distinct populations while taking into account prior knowledge, as well as probe design and expression constraints. To facilitate data analysis and interpretation, Spapros also provides rules for cell type identification. We evaluated Spapros by selecting probes on 6 different data sets and built an evaluation pipeline with 12 quality metrics to find that Spapros outperforms other selection approaches in both cell type recovery and recovering expression variation beyond cell types. Furthermore, we used Spapros to design a SCRINSHOT experiment of adult lung tissue to demonstrate how probes selected with Spapros identify cell types of interest and detect spatial variation even within cell types. Spapros enables optimal probe set selection, probe set evaluation, and probe design, as a freely available Python package.
