## Supplemental Tables for "Probe set selection for targeted spatial transcriptomics": A2_SCRINSHOT_probe_sequences.xlsx

### Sheet: Sheet1
gene	Sequence to recognize	Tm	Padlock probe sequence	Padlock Tm	Arm 1 Tm	Arm 2 Tm	Barcode	Barcode Tm	Detection probe length	Modified probe	Fluorophore
ACAN	GAGAGCTAGTGGACTCCCTTCAGGAACTGAACTCAGTG	61.3306	GGGAGTCCACTAGCTCTC CCTCTATGA TTACTGACTGCGTCTATTTA GTCCAACTCTTCAAGGTGAACTAT CACTGAGTTCAGTTCCTGAA	73.9292	45.6469	46.666	GTCCAACTCTTCAAGGTGAACTAT	36.2965	24	GUCCAACTCTUCAAGGTGAACUAT	FAM
	CTGTCTCTCTTGTAGACAGAACTTTGGTGGAATCTGTAAC	57.7778	TCTGTCTACAAGAGAGACAG CCTCTATGA TTACTGACTGCGTCTATTTA GTCCAACTCTTCAAGGTGAACTAT GTTACAGATTCCACCAAAGT	72.3275	43.7748	43.9411
	CATTCCACGAAGCTAACCTTGAGAGATCCTCTGGCCTAG	61.4111	AAGGTTAGCTTCGTGGAATG CCTCTATGA TTACTGACTGCGTCTATTTA GTCCAACTCTTCAAGGTGAACTAT CTAGGCCAGAGGATCTCTC	73.7881	46.5295	46.4097
	CTGACTTTAGTGGACTTCCATCTGGATTCCCAACTGTTTC	59.4908	TGGAAGTCCACTAAAGTCAG CCTCTATGA TTACTGACTGCGTCTATTTA GTCCAACTCTTCAAGGTGAACTAT GAAACAGTTGGGAATCCAGA	72.7683	46.0471	45.1025
AGER	TTGAACTGTTCTGGCCTCAGACCAACTCTCTCCTGTATA	60.6334	GAGGCCAGAACAGTTCAA GATCCTCTATGA TTACTGACTGCGTCTATTTA CTCTCCTCAAATCCACTGGAT TATACAGGAGAGAGTTGGTCT	73.3424	45.39	45.4899	CTCTCCTCAAATCCACTGGAT	35.6325	21	CUCTCCTCAAAUCCACUGGAT	AF750
	CTAATGAGAAGGGAGTATCTGTGAAGGAACAGACCAGGAG	59.5866	ACAGATACTCCCTTCTCATTAG GATCCTCTATGA TTACTGACTGCGTCTATTTA CTCTCCTCAAATCCACTGGAT CTCCTGGTCTGTTCCTTC	73.6501	45.0434	44.7399
	GTCTACCAGATTCCTGGGAAGCCAGAAATTGTAGATTCTG	59.1869	CCCAGGAATCTGGTAGAC GATCCTCTATGA TTACTGACTGCGTCTATTTA CTCTCCTCAAATCCACTGGAT CAGAATCTACAATTTCTGGCTT	73.2092	44.7982	44.5082
	CAATGAACAGGAATGGAAAGGAGACCAAGTCCAACTACCGA	61.3943	TCCTTTCCATTCCTGTTCATTG GATCCTCTATGA TTACTGACTGCGTCTATTTA CTCTCCTCAAATCCACTGGAT TCGGTAGTTGGACTTGGTC	73.515	47.3592	47.0774
ALDH1A3	TTTGCCTTCCCTTCATCAGCTAACACTTATCACTTATACTACC	58.394	TGATGAAGGGAAGGCAAA GATCCTCTATGA TTACTGACTGCGTCTATTTA CAGGTCTACTCTGACGTTTGT GGTAGTATAAGTGATAAGTGTTAGC	72.3991	44.8781	44.7264	CAGGTCTACTCTGACGTTTGT	35.9231	21	CAGGUCTACTCUGACGTTUGT	Cy5
	CTTCTGCCTTAGAGTCTGGAACGGTCTGGATCAACTGCTA	62.0821	TTCCAGACTCTAAGGCAGAAG GATCCTCTATGA TTACTGACTGCGTCTATTTA CAGGTCTACTCTGACGTTTGT TAGCAGTTGATCCAGACCG	74.0909	47.48953 47.46631	47.4663
	TTCATCAAACCCACTGTCTTCTCAGAAGTCACAGACAACATG	60.2283	GAAGACAGTGGGTTTGATGAA GATCCTCTATGA TTACTGACTGCGTCTATTTA CAGGTCTACTCTGACGTTTGT CATGTTGTCTGTGACTTCTGA	72.9511	46.3312	46.6491
	AAATGTCAGGAAATGGCAGAGAACTAGGTGAATACGCTTTG	59.5518	TCTGCCATTTCCTGACATTT GATCCTCTATGA TTACTGACTGCGTCTATTTA CAGGTCTACTCTGACGTTTGT CAAAGCGTATTCACCTAGTTC	72.6426	45.0606	45.9815
APOE	CAGACTGGCCAATCACAGGCAGGAAGATGAAGGTTCT	62.4416	CTGTGATTGGCCAGTCTG ATCCTCTATGA TTACTGACTGCGTCTATTTA CAGATAATGCAACAAGGCTTGG AGAACCTTCATCTTCCTGC	73.6178	45.4111	46.4163	CAGATAATGCAACAAGGCTTGG	36.4111	22	CAGAUAAUGCAACAAGGCUTGG	FAM
	CTGATGGACGAGACCATGAAGGAGTTGAAGGCCTACAAAT	61.4899	TCATGGTCTCGTCCATCAG ATCCTCTATGA TTACTGACTGCGTCTATTTA CAGATAATGCAACAAGGCTTGG ATTTGTAGGCCTTCAACTCCT	73.2092	47.6813	47.2069
	CTTGGTAAATGTGCTGGGATTAGGCTGTTGCAGATAATGC	60.3987	ATCCCAGCACATTTACCAAG ATCCTCTATGA TTACTGACTGCGTCTATTTA CAGATAATGCAACAAGGCTTGG GCATTATCTGCAACAGCCTA	72.7683	46.5538	46.4797
AREG	TTGTCGATGATTCAGTCAGAGTTGAACAGGTAGTTAAGCC	59.0115	TCTGACTGAATCATCGACAA CTCTATGA TTACTGACTGCGTCTATTTA TTACCTCAAGAAGTGAGATGTCTTC GGCTTAACTACCTGTTCAAC	71.8866	44.5446	44.7671	TTACCTCAAGAAGTGAGATGTCTTC	35.9309	25	TTACCUCAAGAAGUGAGATGUCTTC	FAM
	CTTAGAAGACAATACGTCAGGAAATATGAAGGAGAAGCTGAG	57.4455	CCTGACGTATTGTCTTCTAAG CTCTATGA TTACTGACTGCGTCTATTTA TTACCTCAAGAAGTGAGATGTCTTC CTCAGCTTCTCCTTCATATTT	71.6564	43.5675	43.947
	CGACTATGACTACTCAGAAGAGTATGATAACGAACCACAAATACC	57.8868	CTCTTCTGAGTAGTCATAGTCG CTCTATGA TTACTGACTGCGTCTATTTA TTACCTCAAGAAGTGAGATGTCTTC GGTATTTGTGGTTCGTTATCATA	71.7471	44.7283	45.3605
	CCTGGAAGCAGTAACATGCAAATGTCAGCAAGAATATTTC	58.1932	CATGTTACTGCTTCCAGG CTCTATGA TTACTGACTGCGTCTATTTA TTACCTCAAGAAGTGAGATGTCTTC GAAATATTCTTGCTGACATTTG	71.4458	42.2742	43.6512
BTG1	CCCTTTAATCTTGGGAGCAAATAAATCTACTATTGGACTTCTCCC	58.6345	TTGCTCCCAAGATTAAAGGG GATCCTCTATGA TTACTGACTGCGTCTATTTA GTGACAGTGCCATAGTTTGGA GGGAGAAGTCCAATAGTAGATTTAT	72.5838	45.9168	46.1488	GTGACAGTGCCATAGTTTGGA	36.7881	21	GUGACAGUGCCATAGUTTGGA	AF750
	CCAGCCAGCTCTCTGTACATTTGCTAGCTTGTAGTTT	59.8388	CAGAGAGCTGGCTGG GATCCTCTATGA TTACTGACTGCGTCTATTTA GTGACAGTGCCATAGTTTGGA AAACTACAAGCTAGCAAATGTA	73.1623	44.0652	44.314
	TTAGAAGACAGGTTCTATAAACTGAATCTCTGTTGCACACTGG	58.4796	TCAGTTTATAGAACCTGTCTTCTAA GATCCTCTATGA TTACTGACTGCGTCTATTTA GTGACAGTGCCATAGTTTGGA CCAGTGTGCAACAGAGAT	72.3991	45.5557	45.361
	CCAAATTTAAGTAGTGCCTCCCTCTGTAATGTTGAAACAAGG	58.5643	GGAGGCACTACTTAAATTTGG GATCCTCTATGA TTACTGACTGCGTCTATTTA GTGACAGTGCCATAGTTTGGA CCTTGTTTCAACATTACAGAG	72.5196	43.1212	45.0625
CAPS	GGGCATCCTAACCTCAGAAACTGAAATAAAGCCTTTGA	58.6643	TGAGGTTAGGATGCCC TGATCCTCTATGA TTACTGACTGCGTCTATTTA CTCCATGAACACGGATGAGG TCAAAGGCTTTATTTCAGTTTC	73.0281	43.4567	43.1666	CTCCATGAACACGGATGAGG	37.5754	20	CUCCAUGAACACGGAUGAGG	AF750
	AGGTCACACTGGCGGAATTCCAGGACTACTACAG	60.9095	CGCCAGTGTGACCT TGATCCTCTATGA TTACTGACTGCGTCTATTTA CTCCATGAACACGGATGAGG CTGTAGTAGTCCTGGAATTC	74.5259	42.8637	43.3464
	CTGTGTGTGGAGGCCATCCTGGAAGGAAGTTTAGAC	61.3752	GGCCTCCACACACAG TGATCCTCTATGA TTACTGACTGCGTCTATTTA CTCCATGAACACGGATGAGG GTCTAAACTTCCTTCCAGGAT	74.6815	45.3422	44.9685
	AAATAGCAGGTAACATGTCCAGCGGGCCCAGTATCTACAT	62.369	CTGGACATGTTACCTGCTATTT TGATCCTCTATGA TTACTGACTGCGTCTATTTA CTCCATGAACACGGATGAGG ATGTAGATACTGGGCCCG	74.0909	46.679	46.5982
CCL5	CTTGAACCTGAACTTACACAAATTTGCCTGTTTCTGCTTG	58.5516	TTTGTGTAAGTTCAGGTTCAAG TCCTCTATGA TTACTGACTGCGTCTATTTA AAAGGAAGTCTCTAGGTTCTGAG CAAGCAGAAACAGGCAAA	71.8866	44.6353	45.0966	AAAGGAAGTCTCTAGGTTCTGAG	35.2645	23	AAAGGAAGUCTCUAGGTTCUGAG	Cy5
	CCACATCAAGGAGTATTTCTACACCAGTGGCAAGTGC	60.3244	GTAGAAATACTCCTTGATGTGG TCCTCTATGA TTACTGACTGCGTCTATTTA AAAGGAAGTCTCTAGGTTCTGAG GCACTTGCCACTGGT	73.1623	45.1265	44.4154
	CAGAGAAGAAATGGGTTCGGGAGTACATCAACTCTTTGG	59.5863	CGAACCCATTTCTTCTCTG TCCTCTATGA TTACTGACTGCGTCTATTTA AAAGGAAGTCTCTAGGTTCTGAG CCAAAGAGTTGATGTACTCC	72.8968	43.9934	44.1469
	AAGGGCCCAGATTCTACCACACAGCAGCAGTTACAAA	62.3854	GGTAGAATCTGGGCCCTT TCCTCTATGA TTACTGACTGCGTCTATTTA AAAGGAAGTCTCTAGGTTCTGAG TTTGTAACTGCTGCTGTGT	73.1623	46.0218	46.9113
CD52	CTGGTTATGGTACAGATACAAACTGGACTCTCAGGACAAA	58.6155	TTTGTATCTGTACCATAACCAG TGATCCTCTATGA TTACTGACTGCGTCTATTTA CTACCAAGACAGCCACTGAA TTTGTCCTGAGAGTCCAG	72.7683	44.1574	43.7024	CTACCAAGACAGCCACTGAA	36.1452	20	CUACCAAGACAGCCACUGAA	TexRed
	CATAATCCACCTCTTCTGCTTCAGTTGAGGTGACACGTC	60.7356	AAGCAGAAGAGGTGGATTATG TGATCCTCTATGA TTACTGACTGCGTCTATTTA CTACCAAGACAGCCACTGAA GACGTGTCACCTCAACTG	73.7881	46.2625	46.0021
	TTGATGCCAGACATCACCAGGTTGTAGAAGTTGACAGG	60.8914	GGTGATGTCTGGCATCAA TGATCCTCTATGA TTACTGACTGCGTCTATTTA CTACCAAGACAGCCACTGAA CCTGTCAACTTCTACAACCT	73.4786	45.3887	45.65
CD69	ACCAGAGGAAATGCTACTTTATTTCTACTGTGAAGAGGAG	57.392	AGTAGCATTTCCTCTGGT CCTCTATGA TTACTGACTGCGTCTATTTA GACCTGAGATCTAACTAGGGAATC CTCCTCTTCACAGTAGAAATAA	72.3275	43.1121	43.4296	GACCTGAGATCTAACTAGGGAATC	35.9591	24	GACCUGAGATCUAACTAGGGAAUC	Cy3
	CTTACTATTTATTGCTGAATGACTACCAACAGTGAGAGCC	56.9422	AGTCATTCAGCAATAAATAGTAAG CCTCTATGA TTACTGACTGCGTCTATTTA GACCTGAGATCTAACTAGGGAATC GGCTCTCACTGTTGGT	72.3275	44.1431	43.0022
	GTTCTGAACATGGTGCTACTCTTGCTGTCATTGATTCTGAAA	59.4649	AGTAGCACCATGTTCAGAAC CCTCTATGA TTACTGACTGCGTCTATTTA GACCTGAGATCTAACTAGGGAATC TTTCAGAATCAATGACAGCAAG	72.5196	45.5356	46.0667
	ATTATAGAATGGAACTCAAGGAAATCTGTGTCAGTGGATGCTG	58.7975	GATTTCCTTGAGTTCCATTCTATAAT CCTCTATGA TTACTGACTGCGTCTATTTA GACCTGAGATCTAACTAGGGAATC CAGCATCCACTGACACA	72.3991	45.0858	45.3887
CD74	TTTCTAGCCTATTTACCTGCAGGCTGAGCCACTCTCTTC	61.4128	CTGCAGGTAAATAGGCTAGAAA CCTCTATGA TTACTGACTGCGTCTATTTA CTTAAGAACACACATGGAGACCAT GAAGAGAGTGGCTCAGC	73.3424	45.3391	46.0816	CTTAAGAACACACATGGAGACCAT	36.5693	24	CTUAAGAACACACAUGGAGACCAU	FAM
	GTGGACGAATCAGATTCCTCTCCAGCACCGACTTTAA	60.6853	AGGAATCTGATTCGTCCAC CCTCTATGA TTACTGACTGCGTCTATTTA CTTAAGAACACACATGGAGACCAT TTAAAGTCGGTGCTGGAG	73.1623	45.2265	45.158
	GACAAGACAAACCAAGTCGGAACAGCAGATAACAATGCAG	60.3271	CGACTTGGTTTGTCTTGTC CCTCTATGA TTACTGACTGCGTCTATTTA CTTAAGAACACACATGGAGACCAT CTGCATTGTTATCTGCTGTTC	72.7683	45.9252	44.9178
	GTCATGGATGACCAGCGCGACCTTATCTCCAACAATGAG	62.2372	CGCTGGTCATCCATGAC CCTCTATGA TTACTGACTGCGTCTATTTA CTTAAGAACACACATGGAGACCAT CTCATTGTTGGAGATAAGGTCG	73.7881	46.9759	46.1366
CD9	CGACTCTCAGACCAAGAGCATCTTCGAGCAAGAAACTAATAAT	59.591	CTCTTGGTCTGAGAGTCG ATGATCCTCTATGA TTACTGACTGCGTCTATTTA GTTCTTCGGCGTTCCTCTT ATTATTAGTTTCTTGCTCGAAGATG	72.8261	45.7037	44.7582	GTTCTTCGGCGTTCCTCTT	36.8886	19	GTTCTUCGGCGTTCCUCTT	Cy5
	ATTGCCGTGGTCATGATATTTGGCATGATCTTCAGTATG	58.7288	ATCATGACCACGGCAAT ATGATCCTCTATGA TTACTGACTGCGTCTATTTA GTTCTTCGGCGTTCCTCTT CATACTGAAGATCATGCCAAAT	72.4511	44.93	44.7553
	ATATTCCCACAAGGATGAGGTGATTAAGGAAGTCCAGGAG	59.7886	CCTCATCCTTGTGGGAATAT ATGATCCTCTATGA TTACTGACTGCGTCTATTTA GTTCTTCGGCGTTCCTCTT CTCCTGGACTTCCTTAATCA	73.2092	44.6295	45.0879
	CTAGAGTCAGCTTACATCCCTGAGCAGGAAAGTTTACCCATG	61.047	AGGGATGTAAGCTGACTCTAG ATGATCCTCTATGA TTACTGACTGCGTCTATTTA GTTCTTCGGCGTTCCTCTT CATGGGTAAACTTTCCTGCTC	73.8143	47.4492	46.7375
CDC20B	CTTACACATCTTGGATATAAATGCTGGGAAGAGCATCCAG	58.263	GCATTTATATCCAAGATGTGTAAG CCTCTATGA TTACTGACTGCGTCTATTTA TCTCCTAAAGATCTTGAGAGCAGA CTGGATGCTCTTCCCA	72.3275	43.5265	43.9535	TCTCCTAAAGATCTTGAGAGCAGA	36.4481	24	TCTCCUAAAGATCTUGAGAGCAGA	Cy5
	CCCTCTAGGTTTCAGTTTCCTTATTTCTGAGTGAAGATGATG	57.6849	GAAACTGAAACCTAGAGGG CCTCTATGA TTACTGACTGCGTCTATTTA TCTCCTAAAGATCTTGAGAGCAGA CATCATCTTCACTCAGAAATAAG	72.088	43.1639	43.1318
	CTTAGAACTGATCCTCTTGACTCCACACCACTGCTAGGTTG	61.0775	GAGTCAAGAGGATCAGTTCTAAG CCTCTATGA TTACTGACTGCGTCTATTTA TCTCCTAAAGATCTTGAGAGCAGA CAACCTAGCAGTGGTGTG	73.515	46.3259	46.1958
	CTGCAAAGATGGAGTCAGAGATGAATCCTTCCATCTTAAA	57.8783	CTGACTCCATCTTTGCAG CCTCTATGA TTACTGACTGCGTCTATTTA TCTCCTAAAGATCTTGAGAGCAGA TTTAAGATGGAAGGATTCATCT	71.8866	43.0557	43.6455
CENPF	AGTTAGAGAAAGCTAAAGAGATGTTAGAGACACAAGTGGC	57.5324	ATCTCTTTAGCTTTCTCTAACT ATCCTCTATGA TTACTGACTGCGTCTATTTA GTAAGTCAGTGGAGGTAGAGAC GCCACTTGTGTCTCTAAC	72.3275	43.5609	42.4444	GTAAGTCAGTGGAGGTAGAGAC	36.0471	22	GUAAGTCAGUGGAGGUAGAGAC	Cy3
	CTTTGCTTATGAAACCTGTACATATGTGTGTGTGGGTATG	57.4917	GTACAGGTTTCATAAGCAAAG ATCCTCTATGA TTACTGACTGCGTCTATTTA GTAAGTCAGTGGAGGTAGAGAC CATACCCACACACACATAT	72.3275	42.8063	43.1857
	CAGTTCTTTGGTAAGCATTGTCGTATCTGGTGATGGATTAAC	58.3531	ACAATGCTTACCAAAGAACTG ATCCTCTATGA TTACTGACTGCGTCTATTTA GTAAGTCAGTGGAGGTAGAGAC GTTAATCCATCACCAGATACG	72.5196	44.3584	45.1027
	CAGATTTACTTAAGGGTAGAGTGGAGAACCTTGAAAGAGAG	57.3037	ACTCTACCCTTAAGTAAATCTG ATCCTCTATGA TTACTGACTGCGTCTATTTA GTAAGTCAGTGGAGGTAGAGAC CTCTCTTTCAAGGTTCTCC	72.6426	43.1275	42.86
CLDN5	GTTTCCATAGGCAGAGCGGGTGTCAGACTGAGGATTTC	62.2359	CGCTCTGCCTATGGAAAC ATCCTCTATGA TTACTGACTGCGTCTATTTA GTTGTTTCCTAACTTGCAGCTG GAAATCCTCAGTCTGACACC	73.9292	46.2159	46.5272	GTTGTTTCCTAACTTGCAGCTG	36.4702	22	GTTGTUTCCTAACUTGCAGCUG	Cy3
	CCACCGGAAGATGTGTACAGCTGGTCTTTACTCCATC	60.9356	GTACACATCTTCCGGTGG ATCCTCTATGA TTACTGACTGCGTCTATTTA GTTGTTTCCTAACTTGCAGCTG GATGGAGTAAAGACCAGCT	73.6178	44.8097	45.7798
	GAGAGGGCGGGAGTGGGAAGGCTAAGAATCTGCTTAG	63.2671	CACTCCCGCCCTCTC ATCCTCTATGA TTACTGACTGCGTCTATTTA GTTGTTTCCTAACTTGCAGCTG CTAAGCAGATTCTTAGCCTTCC	74.5289	46.7677	46.8872
	GTCACTGGGAACTTCCTGAAGTGGTGTCACCTGAACTG	62.2645	TCAGGAAGTTCCCAGTGAC ATCCTCTATGA TTACTGACTGCGTCTATTTA GTTGTTTCCTAACTTGCAGCTG CAGTTCAGGTGACACCACT	73.9292	47.9013	47.3439
CPA3	GAGATTGAGAAACAGTTTGATGTTAAAGAAGATATCCCAGGCAG	58.0038	ACATCAAACTGTTTCTCAATCTC CTCTATGA TTACTGACTGCGTCTATTTA CTAATATGATGGTGGATTTCCGAGT CTGCCTGGGATATCTTCTTTA	71.4357	45.2067	45.3427	CTAATATGATGGTGGATTTCCGAGT	36.1751	25	CTAAUATGATGGUGGATTUCCGAGT	Cy3
	CTGATGTTCTATCAACTCGATATGAAACCCGCTACATCTATG	57.4947	ATATCGAGTTGATAGAACATCAG CTCTATGA TTACTGACTGCGTCTATTTA CTAATATGATGGTGGATTTCCGAGT CATAGATGTAGCGGGTTTC	71.6564	43.7038	43.7987
	GAGACCATGCTAGCTGTCAAATTTATTGCCAAGTATATCCTCAA	58.8372	GACAGCTAGCATGGTCTC CTCTATGA TTACTGACTGCGTCTATTTA CTAATATGATGGTGGATTTCCGAGT TTGAGGATATACTTGGCAATAAATTT	71.4357	45.51	45.5461
	CAATGTTGATGGATATATTTGGTCATGGACAAAGAACCGC	57.9963	ACCAAATATATCCATCAACATTG CTCTATGA TTACTGACTGCGTCTATTTA CTAATATGATGGTGGATTTCCGAGT GCGGTTCTTTGTCCATG	71.4458	44.4596	43.1157
CST3	CCCTCAAATAGGCCAGAACAACTCACTAATTAAATTCATCCC	58.3316	TTCTGGCCTATTTGAGGG CCTCTATGA TTACTGACTGCGTCTATTTA AAATGTACTAGAGACAGGGCTGTA GGGATGAATTTAATTAGTGAGTTG	72.088	44.0845	44.6647	AAATGTACTAGAGACAGGGCTGTA	36.6791	24	AAAUGTACUAGAGACAGGGCUGTA	Cy5
	CTCTGAAGATGCTGCAATGGACTTGTGTTCAAGGAGAAATT	59.8235	CATTGCAGCATCTTCAGAG CCTCTATGA TTACTGACTGCGTCTATTTA AAATGTACTAGAGACAGGGCTGTA AATTTCTCCTTGAACACAAGTC	72.2065	45.1735	44.8707
	GCTGTAACTTCCCTTATTGAGATATAATCGGGCTCATCGTTAAG	58.5441	TCTCAATAAGGGAAGTTACAGC CCTCTATGA TTACTGACTGCGTCTATTTA AAATGTACTAGAGACAGGGCTGTA CTTAACGATGAGCCCGATTATA	72.281	45.9501	46.0152
	CTTCTCTTTCAGTCCCAAATAATTTCCAGCCATATGTTCC	57.5209	TATTTGGGACTGAAAGAGAAG CCTCTATGA TTACTGACTGCGTCTATTTA AAATGTACTAGAGACAGGGCTGTA GGAACATATGGCTGGAAAT	71.8866	43.4971	43.4353
CXCL17	CACTCTTCCAATTAAACATTCTCAGCCAAGAAGACAGTGAG	58.4159	GAGAATGTTTAATTGGAAGAGTG CTATGA TTACTGACTGCGTCTATTTA CAGGGAACCTTCCATTATATTCTTCAA CTCACTGTCTTCTTGGCT	71.3341	44.8563	43.8404	CAGGGAACCTTCCATTATATTCTTCAA	36.5056	27	CAGGGAACCUTCCATTAUATTCTUCAA	Cy3
	CAGGAAACTGTAGCTTCCTAGCTAGTGTCATTTAACCTT	57.7215	GGAAGCTACAGTTTCCTG CTATGA TTACTGACTGCGTCTATTTA CAGGGAACCTTCCATTATATTCTTCAA AAGGTTAAATGACACTAGCTA	71.1142	42.4529	43.2602
	CAGTTGCGATGAAAGTTCTAATCTCTTCCCTCCTCCTGTTG	60.383	GATTAGAACTTTCATCGCAACTG CTATGA TTACTGACTGCGTCTATTTA CAGGGAACCTTCCATTATATTCTTCAA CAACAGGAGGAGGGAAGA	72.2065	46.4015	46.3038
	AATTTCTCAAACAATGTCAGCTAAGAAGCTTTGCTCTGC	58.1553	GCTGACATTGTTTGAGAAATT CTATGA TTACTGACTGCGTCTATTTA CAGGGAACCTTCCATTATATTCTTCAA GCAGAGCAAAGCTTCTTA	70.6685	43.4607	43.5724
CYB5A	CTCTTATCACTACTATTGATTCTAGTTCCAGTTGGTGGACC	57.224	ACTAGAATCAATAGTAGTGATAAGAG ATGA TTACTGACTGCGTCTATTTA GTCACATATCATTGAGTAACCATGTATTG GGTCCACCAACTGGA	70.8979	43.0502	43.7612	GTCACATATCATTGAGTAACCATGTATTG	35.8022	29	GTCACAUATCATTGAGUAACCATGUATTG	TexRed
	CTACTGAGAACTTTGAGGATGTCGGGCACTCTACAGATG	60.0984	ACATCCTCAAAGTTCTCAGTAG ATGA TTACTGACTGCGTCTATTTA GTCACATATCATTGAGTAACCATGTATTG CATCTGTAGAGTGCCCG	72.0055	45.0869	45.6836
	CCATTGCTAACTACTTCAACTGACAGAAACCTTCACTTG	57.5744	GTTGAAGTAGTTAGCAATGG ATGA TTACTGACTGCGTCTATTTA GTCACATATCATTGAGTAACCATGTATTG CAAGTGAAGGTTTCTGTCA	70.6685	43.4719	42.3982
	CTATACATGGCAGAGGACTGAACACCTCCTCAGAAGTCAG	60.9193	TCAGTCCTCTGCCATGTATAG ATGA TTACTGACTGCGTCTATTTA GTCACATATCATTGAGTAACCATGTATTG CTGACTTCTGAGGAGGTGT	72.3275	46.7381	47.0645
CYP2F1	GTCCTGAGACAGTTCTCTATCCAGATTCTACGGAATTTCG	58.5524	ATAGAGAACTGTCTCAGGAC ATCCTCTATGA TTACTGACTGCGTCTATTTA GATGCCAATCAGTCCTTCAAGA CGAAATTCCGTAGAATCTGG	72.7683	44.4449	44.029	GATGCCAATCAGTCCTTCAAGA	36.707	22	GAUGCCAAUCAGTCCTUCAAGA	FAM
	CAACGCATCTTCCAGAACTTCAAGTGCCTGAGAGACC	61.5143	AGTTCTGGAAGATGCGTTG ATCCTCTATGA TTACTGACTGCGTCTATTTA GATGCCAATCAGTCCTTCAAGA GGTCTCTCAGGCACTTGA	73.6178	47.0445	46.3045
	ACTTCTCTCACTAAGCTGAGCAAGGAGTATGGCTCCATGTAC	61.654	GCTCAGCTTAGTGAGAGAAGT ATCCTCTATGA TTACTGACTGCGTCTATTTA GATGCCAATCAGTCCTTCAAGA GTACATGGAGCCATACTCCTT	73.3827	47.6323	47.736
	CCATTATCCGCCTTATCAATGACAACTTCCAAATCATGAG	57.6335	ATTGATAAGGCGGATAATGG ATCCTCTATGA TTACTGACTGCGTCTATTTA GATGCCAATCAGTCCTTCAAGA CTCATGATTTGGAAGTTGTC	71.8866	42.681	43.5655
DCN	CTATTTGCATGACTAAGGGAAGCTAGTTAACCTTTCTGTG	57.0945	TCCCTTAGTCATGCAAATAG TATGA TTACTGACTGCGTCTATTTA CATTTCAAGGGAAATTCTTATGTGTCAG CACAGAAAGGTTAACTAGCT	70.564	43.197	43.0636	CATTTCAAGGGAAATTCTTATGTGTCAG	36.3924	28	CATTUCAAGGGAAATTCUTATGTGUCAG	TexRed
	CCAGGTTGTCTACCTTCATAACAACAATATCTCTGTAGTTGGATC	58.309	TTATGAAGGTAGACAACCTGG TATGA TTACTGACTGCGTCTATTTA CATTTCAAGGGAAATTCTTATGTGTCAG GATCCAACTACAGAGATATTGTTG	70.9103	45.2263	45.3304
	GATATCCTGCTGCTTAACTGACAAGTGTGGTGAGAAATAAGTAG	58.6869	TCAGTTAAGCAGCAGGATATC TATGA TTACTGACTGCGTCTATTTA CATTTCAAGGGAAATTCTTATGTGTCAG CTACTTATTTCTCACCACACTTG	71.013	45.2184	45.7646
	CATCTCCCAAGAGATCCTCCTCTCATGACTACAGTTGAATAG	59.1098	GAGGATCTCTTGGGAGATG TATGA TTACTGACTGCGTCTATTTA CATTTCAAGGGAAATTCTTATGTGTCAG CTATTCAACTGTAGTCATGAGAG	71.6564	44.2998	44.7582
FABP4	GGATTTCCCTAGGTAGGAGATAACAAGTATGTACCATTACTG	56.8935	TCCTACCTAGGGAAATCC TCTATGATCCTCTATGA TTACTGACTGCGTCTATTTA GCGTCACTGTCCACGA CAGTAATGGTACATACTTGTTATC	72.9511	43.127	42.6469	GCGTCACTGTCCACGA	36.6346	16	GCGUCACTGUCCACGA	TexRed
	CGAGAGGATGATAAACTGGTGGTGGAATGCGTCATGAAAG	60.9201	CACCAGTTTATCATCCTCTCG TCTATGATCCTCTATGA TTACTGACTGCGTCTATTTA GCGTCACTGTCCACGA CTTTCATGACGCATTCCAC	74.0909	45.4279	46.4026
	GATGATTATATGAAAGAAGTAGGAGTGGGCTTTGCCACCA	59.2277	ACTCCTACTTCTTTCATATAATCATC TCTATGATCCTCTATGA TTACTGACTGCGTCTATTTA GCGTCACTGTCCACGA TGGTGGCAAAGCCC	73.2092	44.5666	44.4922
	GGACTGAAGTTCGCATTGAACTCTACAACATTCTGTGGGATATAT	59.503	TTCAATGCGAACTTCAGTCC TCTATGATCCTCTATGA TTACTGACTGCGTCTATTTA GCGTCACTGTCCACGA ATATATCCCACAGAATGTTGTAGAG	73.0022	46.1776	46.9233
FBLN1	CTATGAGCTCACAGAGGACAATAGCTGCAAAGATATTGAC	58.0887	TCCTCTGTGAGCTCATAG GATCCTCTATGA TTACTGACTGCGTCTATTTA AGTGACTGTGGTCTGTACTTG GTCAATATCTTTGCAGCTATTG	72.7683	43.8341	43.3569	AGTGACTGTGGTCTGTACTTG	35.9055	21	AGUGACTGTGGUCTGTACUTG	Cy5
	CTAGGCAACTGTATTGATATCAATGAGTGTTTGAGTATCAGTGCC	58.7664	CATTGATATCAATACAGTTGCCTAG GATCCTCTATGA TTACTGACTGCGTCTATTTA AGTGACTGTGGTCTGTACTTG GGCACTGATACTCAAACACT	72.5838	46.0667	45.9009
	CATTGAGGTTGAGGAGGAACAAGAGGACCCATATCTGAAT	59.998	TTCCTCCTCAACCTCAATG GATCCTCTATGA TTACTGACTGCGTCTATTTA AGTGACTGTGGTCTGTACTTG ATTCAGATATGGGTCCTCTTG	73.2092	45.2158	45.0519
	CTGTCTGATGGTGTCTCCTGTGAAGATGTCAATGAATGC	59.8347	GGAGACACCATCAGACAG GATCCTCTATGA TTACTGACTGCGTCTATTTA AGTGACTGTGGTCTGTACTTG GCATTCATTGACATCTTCACA	73.3424	45.2169	45.1037
FCER1G	CCTAAATTAATATACACCAGTGGTTCCTCCTCCCTGTTAAAG	57.5468	ACCACTGGTGTATATTAATTTAGG TCTATGA TTACTGACTGCGTCTATTTA CAGCTATAACCAGCTATGAGAAATCA CTTTAACAGGGAGGAGGA	71.2248	43.5378	44.3865	CAGCTATAACCAGCTATGAGAAATCA	36.2295	26	CAGCTAUAACCAGCUATGAGAAAUCA	AF750
	CTGTTTACGGATATTTATATTCTAGTCTCACTCTCTTGTCCCACC	57.8082	AGACTAGAATATAAATATCCGTAAACAG TCTATGA TTACTGACTGCGTCTATTTA CAGCTATAACCAGCTATGAGAAATCA GGTGGGACAAGAGAGTG	71.3287	44.8767	44.9789
	CTGTTTCTGTATGGAATTGTCCTCACCCTCCTCTACTG	59.0964	GACAATTCCATACAGAAACAG TCTATGA TTACTGACTGCGTCTATTTA CAGCTATAACCAGCTATGAGAAATCA CAGTAGAGGAGGGTGAG	72.127	43.2121	42.9214
FHOD3	TATGCAATGACTTTGGTGAACAAGACGTTATCAGGACTAC	58.0577	TTCACCAAAGTCATTGCATA TCCTCTATGA TTACTGACTGCGTCTATTTA TTTATTCTTCTGGGAACTGGACC GTAGTCCTGATAACGTCTTG	71.8866	43.4752	43.6848	TTTATTCTTCTGGGAACTGGACC	36.2733	23	TTTAUTCTTCUGGGAACUGGACC	FAM
	GGCCAGATTATGTTGTATGTGGATGGAATGAATGGAGTAA	58.1437	ACATACAACATAATCTGGCC TCCTCTATGA TTACTGACTGCGTCTATTTA TTTATTCTTCTGGGAACTGGACC TTACTCCATTCATTCCATCC	71.8866	43.0723	43.7065
	GAAAGGTCATCACCGAGTGGTCTTCTCACATCATCCTTCAG	61.326	CACTCGGTGATGACCTTTC TCCTCTATGA TTACTGACTGCGTCTATTTA TTTATTCTTCTGGGAACTGGACC CTGAAGGATGATGTGAGAAGAC	73.515	46.6805	46.4494
	GATCATTGTTCTGGATTCCAAGAGGAGTAACGCCATCAATATT	58.9573	CTTGGAATCCAGAACAATGATC TCCTCTATGA TTACTGACTGCGTCTATTTA TTTATTCTTCTGGGAACTGGACC AATATTGATGGCGTTACTCCT	71.972	45.3755	45.5073
FOS	GTGACACTTCAGAGAGCTGGTAGTTAGTAGCATGTTGAG	59.0055	AGCTCTCTGAAGTGTCAC ATCCTCTATGA TTACTGACTGCGTCTATTTA GAGAAACCACAATCTTCGCCTA CTCAACATGCTACTAACTACC	72.8968	43.9612	44.5256	GAGAAACCACAATCTTCGCCTA	36.6377	22	GAGAAACCACAAUCTTCGCCUA	Cy3
	CTAGAGGGTTCCTGTAGACCTAGGGAGGACCTTATCTGTG	61.1708	GGTCTACAGGAACCCTCTAG ATCCTCTATGA TTACTGACTGCGTCTATTTA GAGAAACCACAATCTTCGCCTA CACAGATAAGGTCCTCCCTA	74.0909	46.0691	46.7549
	GACATGGACCTATCTGGGTCCTTCTATGCAGCAGACTG	61.6822	ACCCAGATAGGTCCATGTC ATCCTCTATGA TTACTGACTGCGTCTATTTA GAGAAACCACAATCTTCGCCTA CAGTCTGCTGCATAGAAGG	73.9292	46.2538	46.6437
	GAGACAGACCAACTAGAAGATGAGAAGTCTGCTTTGCAG	59.3073	ATCTTCTAGTTGGTCTGTCTC ATCCTCTATGA TTACTGACTGCGTCTATTTA GAGAAACCACAATCTTCGCCTA CTGCAAAGCAGACTTCTC	72.8968	44.2485	44.761
HLA-DRA	AAATCATGACAAAGCGCTCCAACTATACTCCGATCACCAATGTA	60.7205	GGAGCGCTTTGTCATGATTT CCTCTATGA TTACTGACTGCGTCTATTTA GGGCATCTCTTGTGTACTTATTGT TACATTGGTGATCGGAGTATAGTT	72.281	47.3079	47.6232	GGGCATCTCTTGTGTACTTATTGT	36.6141	24	GGGCAUCTCTTGUGTACTTAUTGT	FAM
	ATTACAATCCTTGACCTCAGTGAAAGCAGTCATCTTCAG	58.1422	CTGAGGTCAAGGATTGTAAT CCTCTATGA TTACTGACTGCGTCTATTTA GGGCATCTCTTGTGTACTTATTGT CTGAAGATGACTGCTTTCA	72.0055	43.3186	42.9944
	AACATAGCTGTGGACAAAGCCAACCTGGAAATCATGACAAAG	61.0692	GCTTTGTCCACAGCTATGTT CCTCTATGA TTACTGACTGCGTCTATTTA GGGCATCTCTTGTGTACTTATTGT CTTTGTCATGATTTCCAGGTTG	72.5196	46.1951	46.9699
	CTCAGGAATCATGGGCTATCAAAGAAGAACATGTGATCATC	58.2517	ATAGCCCATGATTCCTGAG CCTCTATGA TTACTGACTGCGTCTATTTA GGGCATCTCTTGTGTACTTATTGT GATGATCACATGTTCTTCTTTG	72.2065	43.7096	44.6861
HPGD	CAGGCATAAGCTTGTTTGTATGTTCTGGCAGTGACTAAT	58.7097	ACAAACAAGCTTATGCCTG GA TTACTGACTGCGTCTATTTA CATCATTATCAATATGTCATCTTTAGCAGGA ATTAGTCACTGCCAGAACAT	70.6685	45.1047	44.5862	CATCATTATCAATATGTCATCTTTAGCAGGA	36.6625	31	CATCAUTATCAATAUGTCATCTTUAGCAGGA	Cy5
	CACTAGTAACAGTGAAAGCACAAGATTTCCAAATCAGTCG	57.5574	TGCTTTCACTGTTACTAGTG GA TTACTGACTGCGTCTATTTA CATCATTATCAATATGTCATCTTTAGCAGGA CGACTGATTTGGAAATCTTG	70.564	43.0217	43.4659
	CCACCATTGATTGCCAATGGATTGATAACACTCATTGAAG	58.193	ATTGGCAATCAATGGTGG GA TTACTGACTGCGTCTATTTA CATCATTATCAATATGTCATCTTTAGCAGGA CTTCAATGAGTGTTATCAATCC	70.564	43.2111	44.2044
	GGATTTCCTAGAAGTACTGGAATGTTGTCATATCTTGCCCT	58.7044	TTCCAGTACTTCTAGGAAATCC GA TTACTGACTGCGTCTATTTA CATCATTATCAATATGTCATCTTTAGCAGGA AGGGCAAGATATGACAACA	70.8979	44.6604	45.2017
IFI27	CTTCACATTCTCAGGAACTCTCCTTCTTTGGCCAGGATT	60.5882	AGAGTTCCTGAGAATGTGAAG ATCCTCTATGA TTACTGACTGCGTCTATTTA GAAGTTGAGGCATCGTCTTACT AATCCTGGCCAAAGAAGG	72.8968	45.6281	45.5748	GAAGTTGAGGCATCGTCTTACT	36.3811	22	GAAGUTGAGGCAUCGTCTUACT	FAM
	GGATTGCTACAGTTGTGATTGGAGGAGTTGTGGCCATG	61.7071	CAATCACAACTGTAGCAATCC ATCCTCTATGA TTACTGACTGCGTCTATTTA GAAGTTGAGGCATCGTCTTACT CATGGCCACAACTCCTC	73.4786	46.0291	45.6181
	CATCCTGACCCAGCGAGGAGCCAACTATCCCAAATATA	61.5245	TCGCTGGGTCAGGATG ATCCTCTATGA TTACTGACTGCGTCTATTTA GAAGTTGAGGCATCGTCTTACT TATATTTGGGATAGTTGGCTCC	73.4786	45.681	46.7522
	CTCCGGATTGACCAAGTTCATCCTGGGCTCCATTG	62.0039	AACTTGGTCAATCCGGAG ATCCTCTATGA TTACTGACTGCGTCTATTTA GAAGTTGAGGCATCGTCTTACT CAATGGAGCCCAGGATG	73.9057	45.8156	45.2563
IFITM1	CTAGATACAGCAGTTTATACCCACACACCTGTCTACAGTG	58.587	GGGTATAAACTGCTGTATCTAG GATCCTCTATGA TTACTGACTGCGTCTATTTA CTCTTCTTGAACTGGTGCTGT CACTGTAGACAGGTGTGT	73.2092	44.4541	43.7078	CTCTTCTTGAACTGGTGCTGT	36.7154	21	CTCTUCTTGAACUGGTGCUGT	TexRed
	GGCTCTGTGACAGTCTACCATATTATGTTACAGATAATACAGG	56.9922	TAGACTGTCACAGAGCC GATCCTCTATGA TTACTGACTGCGTCTATTTA CTCTTCTTGAACTGGTGCTGT CCTGTATTATCTGTAACATAATATGG	72.3991	43.4108	43.3433
	CATCCTCATGACCATTGGATTCATCCTGTTACTGGTATTC	58.1457	CCAATGGTCATGAGGATG GATCCTCTATGA TTACTGACTGCGTCTATTTA CTCTTCTTGAACTGGTGCTGT GAATACCAGTAACAGGATGAAT	72.7683	43.7757	43.428
	AAACCACACTTCTCAAACCTTCACTCAACACTTCCTTCC	59.8757	AGGTTTGAGAAGTGTGGTTT GATCCTCTATGA TTACTGACTGCGTCTATTTA CTCTTCTTGAACTGGTGCTGT GGAAGGAAGTGTTGAGTGA	72.8968	45.247	45.7607
IGFBP7	GGTGAAGGTGCCGAGCTATAAACCTCCAGAATATTATT	58.0072	TCGGCACCTTCACC ATCCTCTATGA TTACTGACTGCGTCTATTTA CAAGGACATCTGGAATGTCACT AATAATATTCTGGAGGTTTATAGC	72.127	42.3622	43.3446	CAAGGACATCTGGAATGTCACT	36.4212	22	CAAGGACAUCTGGAATGUCACT	Cy3
	TCACTATGGAGTTCAAAGGACAGAACTCCTGCCTGGT	61.5015	GTCCTTTGAACTCCATAGTGA ATCCTCTATGA TTACTGACTGCGTCTATTTA CAAGGACATCTGGAATGTCACT ACCAGGCAGGAGTTCT	73.1623	45.2864	45.5798
	AGCATGAAGTAACTGGCTGGGTGCTGGTATCTCCTCTA	62.3208	CAGCCAGTTACTTCATGCT ATCCTCTATGA TTACTGACTGCGTCTATTTA CAAGGACATCTGGAATGTCACT TAGAGGAGATACCAGCACC	73.4786	46.0078	46.048
	GTAAGGAAGATGCTGGAGAATATGAGTGCCATGCATCCAAT	60.5301	ATATTCTCCAGCATCTTCCTTAC ATCCTCTATGA TTACTGACTGCGTCTATTTA CAAGGACATCTGGAATGTCACT ATTGGATGCATGGCACTC	72.6426	46.4411	46.0045
IL7R	CATGCCAGGTCTCTGATACCTTATTCACAGAAGTTCTTTG	58.2222	ATCAGAGACCTGGCATG CCTCTATGA TTACTGACTGCGTCTATTTA CAAGATACGTTTCCTCAGCAACTA CAAAGAACTTCTGTGAATAAGGT	72.3275	45.0555	44.1976	CAAGATACGTTTCCTCAGCAACTA	36.5187	24	CAAGAUACGTTTCCUCAGCAACUA	Cy5
	CAGTGAAGTGTAAGAAACCCAGACTGAACTTACCGTGAG	59.352	GGGTTTCTTACACTTCACTG CCTCTATGA TTACTGACTGCGTCTATTTA CAAGATACGTTTCCTCAGCAACTA CTCACGGTAAGTTCAGTCT	72.8968	44.6893	44.4787
	CTAGTAACAGGGTGTGCCTAGATAATTTATGATCCAAACTGAGTC	58.224	GGCACACCCTGTTACTAG CCTCTATGA TTACTGACTGCGTCTATTTA CAAGATACGTTTCCTCAGCAACTA GACTCAGTTTGGATCATAAATTATCTA	72.1654	45.2527	45.4211
	CCAAGTTATTACTTCAGAACTCCAGAGATCAATAATAGCTCAGGG	58.1432	GGAGTTCTGAAGTAATAACTTGG CCTCTATGA TTACTGACTGCGTCTATTTA CAAGATACGTTTCCTCAGCAACTA CCCTGAGCTATTATTGATCTCT	72.1654	45.137	44.9965
KRT15	CAATTTCCACATCAATGTAGAAGAGTCAGTGGATGGACAG	58.3552	CTTCTACATTGATGTGGAAATTG GATCCTCTATGA TTACTGACTGCGTCTATTTA GTGGTTTCTTCCCTCAAGAGA CTGTCCATCCACTGACT	72.7683	43.6894	44.1463	GTGGTTTCTTCCCTCAAGAGA	35.9782	21	GTGGUTTCTUCCCUCAAGAGA	AF750
	TTCTGCTAGGTTTGTCTCTTCAGGGTCAGGAGGAGGATATG	61.5981	TGAAGAGACAAACCTAGCAGAA GATCCTCTATGA TTACTGACTGCGTCTATTTA GTGGTTTCTTCCCTCAAGAGA CATATCCTCCTCCTGACCC	73.9511	46.8784	47.5528
	ATGACCACCACATTTCTGCAAACTTCTTCCTCCACCTTTG	61.2877	GCAGAAATGTGGTGGTCAT GATCCTCTATGA TTACTGACTGCGTCTATTTA GTGGTTTCTTCCCTCAAGAGA CAAAGGTGGAGGAAGAAGTTT	73.2092	46.6238	46.6587
	CTTCTTTGGAGCAAGGAGATGCAGCTGTATTGTGTAACAAG	59.9131	ATCTCCTTGCTCCAAAGAAG GATCCTCTATGA TTACTGACTGCGTCTATTTA GTGGTTTCTTCCCTCAAGAGA CTTGTTACACAATACAGCTGC	73.0788	45.8475	45.8308
LCN2	GTCCCTCTGCAGCAGAACTTCCAGGACAACCAATTC	61.9154	TCTGCTGCAGAGGGAC TCTATGA TTACTGACTGCGTCTATTTA CATCTATGAGCTGAAAGAAGACAAGA GAATTGGTTGTCCTGGAAGT	72.8388	46.3335	46.6743	CATCTATGAGCTGAAAGAAGACAAGA	36.3003	26	CATCUATGAGCUGAAAGAAGACAAGA	TexRed
	AAACCACATCGTCTTCCCTGTCCCAATCGACCAGTGTAT	62.6383	AGGGAAGACGATGTGGTTT TCTATGA TTACTGACTGCGTCTATTTA CATCTATGAGCTGAAAGAAGACAAGA ATACACTGGTCGATTGGGAC	72.4511	47.8297	47.272
	CTACAACCAGCATGCTATGGTGTTCTTCAAGAAAGTTTC	57.9105	ATAGCATGCTGGTTGTAG TCTATGA TTACTGACTGCGTCTATTTA CATCTATGAGCTGAAAGAAGACAAGA GAAACTTTCTTGAAGAACACC	71.1142	43.5842	42.604
	TAGGCCTGGCAGGGAATGCAATTCTCAGAGAAGACAAAG	62.0362	TCCCTGCCAGGCCTA TCTATGA TTACTGACTGCGTCTATTTA CATCTATGAGCTGAAAGAAGACAAGA CTTTGTCTTCTCTGAGAATTGCAT	72.4511	47.6167	47.5453
LGALS1	CTAAGAGCTTCGTGCTGAACCTGGGCAAAGACAG	60.8756	TCAGCACGAAGCTCTTAG GATCCTCTATGA TTACTGACTGCGTCTATTTA AATGTGTGGCCTTTGACTGAA CTGTCTTTGCCCAGGT	73.5833	44.511	44.9639	AATGTGTGGCCTTTGACTGAA	36.3121	21	AATGUGTGGCCUTTGACUGAA	Cy3
	GAACATCCTCCTGGACTCAATCATGGCTTGTGGTCT	61.1426	GAGTCCAGGAGGATGTTC GATCCTCTATGA TTACTGACTGCGTCTATTTA AATGTGTGGCCTTTGACTGAA AGACCACAAGCCATGATT	73.2994	44.7985	44.8093
	CTGACCGTCAAGCTGCCAGATGGATACGAATTCAAGTTC	61.1463	GCAGCTTGACGGTCAG GATCCTCTATGA TTACTGACTGCGTCTATTTA AATGTGTGGCCTTTGACTGAA GAACTTGAATTCGTATCCATCTG	73.3424	45.6183	46.2684
	AGCAACCTGAATCTCAAACCTGGAGAGTGCCTTCGAG	62.2592	GGTTTGAGATTCAGGTTGCT GATCCTCTATGA TTACTGACTGCGTCTATTTA AATGTGTGGCCTTTGACTGAA CTCGAAGGCACTCTCCA	73.6178	46.7079	46.6607
LTF	GTTAGGAGATCAGACACTAGCCTTACCTGGAACTCTGTGAAA	60.2819	GCTAGTGTCTGATCTCCTAAC TATGATCCTCTATGA TTACTGACTGCGTCTATTTA CGATGCTGTGACCCTTGA TTTCACAGAGTTCCAGGTAAG	73.3827	45.7802	45.5474	CGATGCTGTGACCCTTGA	36.5909	18	CGATGCUGTGACCCUTGA	FAM
	ATCCTAACTGTGTGGATAGACCTGTGGAAGGATATCTTG	58.3702	TCTATCCACACAGTTAGGAT TATGATCCTCTATGA TTACTGACTGCGTCTATTTA CGATGCTGTGACCCTTGA CAAGATATCCTTCCACAGG	72.8968	42.9847	43.3099
	GTCTTGCAGAACACTGATGGAAATAACAATGAGGCATG	58.239	ATCAGTGTTCTGCAAGAC TATGATCCTCTATGA TTACTGACTGCGTCTATTTA CGATGCTGTGACCCTTGA CATGCCTCATTGTTATTTCC	72.5775	43.1091	43.0718
	CTATAGGGACACTTCGTCCATTCTTGAATTGGACGGGTC	60.4749	TGGACGAAGTGTCCCTATAG TATGATCCTCTATGA TTACTGACTGCGTCTATTTA CGATGCTGTGACCCTTGA GACCCGTCCAATTCAAGAA	73.7881	45.9776	46.6366
MGP	TTTCCTATTGTAAATTGTGGCAAATACAGGGCTCCCTTC	58.7575	TGCCACAATTTACAATAGGAAA TCTATGA TTACTGACTGCGTCTATTTA GGTAGTAACTTTGTGTTATGGAGAGT GAAGGGAGCCCTGTATT	71.1142	43.7903	44.6143	GGTAGTAACTTTGTGTTATGGAGAGT	36.0417	26	GGTAGUAACTTTGTGUTATGGAGAGU	TexRed
	TACAATGCTTCTTTCCTGTATATTCTCTTGTCTGGCTGC	58.1767	ATATACAGGAAAGAAGCATTGTA TCTATGA TTACTGACTGCGTCTATTTA GGTAGTAACTTTGTGTTATGGAGAGT GCAGCCAGACAAGAGA	71.1142	44.2219	43.5763
	GAGAGCTAAAGTCCAAGAGAGGATCCGAGAACGCTCTAAG	60.7559	CTCTCTTGGACTTTAGCTCTC TCTATGA TTACTGACTGCGTCTATTTA GGTAGTAACTTTGTGTTATGGAGAGT CTTAGAGCGTTCTCGGATC	72.7683	45.6801	45.7549
	TTCTTCATTCTTCTTTCCATCTGGTGTCACTTCCTTTCTG	58.1487	AGATGGAAAGAAGAATGAAGAA TCTATGA TTACTGACTGCGTCTATTTA GGTAGTAACTTTGTGTTATGGAGAGT CAGAAAGGAAGTGACACC	71.0049	43.4939	43.5068
MKI67	CAACAAAGGAGAGAAGGAGAGATGAAGGAAATAGAAAGACC	57.7456	CTCCTTCTCTCCTTTGTTG CTATGA TTACTGACTGCGTCTATTTA CAACACAAGTAAATGGGTCTGTTATTG GGTCTTTCTATTTCCTTCATCT	71.3341	43.7151	43.4255	CAACACAAGTAAATGGGTCTGTTATTG	36.4385	27	CAACACAAGUAAATGGGUCTGTTAUTG	Cy5
	CTACAGAGTTCAGGAATATACAGAAGCTACCTGTGGAAAGTAAG	57.9708	TCTGTATATTCCTGAACTCTGTAG CTATGA TTACTGACTGCGTCTATTTA CAACACAAGTAAATGGGTCTGTTATTG CTTACTTTCCACAGGTAGCT	71.4357	45.1774	45.2332
	AAACAAGAGTCAGGTTCAGAAATCCATGTGGAAGTGAAG	58.519	CTGAACCTGACTCTTGTTT CTATGA TTACTGACTGCGTCTATTTA CAACACAAGTAAATGGGTCTGTTATTG CTTCACTTCCACATGGATTT	71.1142	44.138	43.177
	GTATTGAATGTGACATCCGTATCCAGCTTCCTGTTGTGTCA	60.3353	GATACGGATGTCACATTCAATAC CTATGA TTACTGACTGCGTCTATTTA CAACACAAGTAAATGGGTCTGTTATTG TGACACAACAGGAAGCTG	71.7703	45.7774	45.4303
MSLN	TAAAGCATAAACTGGATGAGCTCTACCCACAAGGTTACC	59.1219	GCTCATCCAGTTTATGCTTTA GATCCTCTATGA TTACTGACTGCGTCTATTTA CTTGAAGTCAACAAAGGGCAC GGTAACCTTGTGGGTAGA	72.8968	43.853	44.4331	CTTGAAGTCAACAAAGGGCAC	36.3729	21	CUTGAAGUCAACAAAGGGCAC	Cy5
	CTTGGCACAGAAGAATGTCAAGCTCTCAACAGAGCAGC	61.7284	TTGACATTCTTCTGTGCCAAG GATCCTCTATGA TTACTGACTGCGTCTATTTA CTTGAAGTCAACAAAGGGCAC GCTGCTCTGTTGAGAGC	73.9292	46.3623	47.2205
	CGAGATAGACGAGAGCCTCATCTTCTACAAGAAGTGGGA	60.3948	AGGCTCTCGTCTATCTCG GATCCTCTATGA TTACTGACTGCGTCTATTTA CTTGAAGTCAACAAAGGGCAC TCCCACTTCTTGTAGAAGATG	73.7881	45.3164	45.9524
	TTTCCAGAACATGAACGGGTCCGAATACTTCGTGAAGATC	60.3872	CCCGTTCATGTTCTGGAAA GATCCTCTATGA TTACTGACTGCGTCTATTTA CTTGAAGTCAACAAAGGGCAC GATCTTCACGAAGTATTCGGA	73.2092	45.6958	46.2726
MUC5AC	AATGCTCTGTATCCTTCCCTGTCTACTTCCATGGTATCC	59.7528	GGGAAGGATACAGAGCATT TATGATCCTCTATGA TTACTGACTGCGTCTATTTA GGAATTCGGGAACCTGCA GGATACCATGGAAGTAGACA	73.3424	44.4078	44.9061	GGAATTCGGGAACCTGCA	36.9457	18	GGAATUCGGGAACCUGCA	Cy3
	GATGACAAACGAGATCATCTTCAACAACAAGGTGGTCAG	58.8346	AAGATGATCTCGTTTGTCATC TATGATCCTCTATGA TTACTGACTGCGTCTATTTA GGAATTCGGGAACCTGCA CTGACCACCTTGTTGTTG	72.8968	44.4218	44.1379
	CAACGTCACCATCTTCAGACCCTCAACCTTCTTCATCAT	60.5745	TCTGAAGATGGTGACGTTG TATGATCCTCTATGA TTACTGACTGCGTCTATTTA GGAATTCGGGAACCTGCA ATGATGAAGAAGGTTGAGGG	73.3424	45.5688	45.6399
	CTCTGAGCGTGGAGAATGAGAAGTATGCTCAGCACTG	60.9315	CATTCTCCACGCTCAGAG TATGATCCTCTATGA TTACTGACTGCGTCTATTTA GGAATTCGGGAACCTGCA CAGTGCTGAGCATACTTCT	74.0734	45.4405	45.8291
MUC5B	GTGTGGCTGCTACGACAAGGACGGAAACTACTATGAC	60.9729	GTCGTAGCAGCCACAC CTATGATCCTCTATGA TTACTGACTGCGTCTATTTA CTGCATGGTGACTGCAG GTCATAGTAGTTTCCGTCCTT	74.5289	45.3484	45.9211	CTGCATGGTGACTGCAG	35.5236	17	CTGCAUGGTGACUGCAG	AF750
	GAAGACCAGACAGGCAGGTTCAACATGTGCTTCAACTACAA	61.8881	CCTGCCTGTCTGGTCTTC CTATGATCCTCTATGA TTACTGACTGCGTCTATTTA CTGCATGGTGACTGCAG TTGTAGTTGAAGCACATGTTGAA	73.9511	47.3419	48.2093
	CTTTGGGAATCTCAGCCTCTACCTGGACAACCACTAC	60.7595	AGGCTGAGATTCCCAAAG CTATGATCCTCTATGA TTACTGACTGCGTCTATTTA CTGCATGGTGACTGCAG GTAGTGGTTGTCCAGGTAG	74.5289	45.1809	44.9751
	CTATGAGGACAGGACCTACAGCTACCAGGACGTCATCTACAA	62.0648	CTGTAGGTCCTGTCCTCATAG CTATGATCCTCTATGA TTACTGACTGCGTCTATTTA CTGCATGGTGACTGCAG TTGTAGATGACGTCCTGGTAG	74.6774	47.2049	47.1322
NAPSA	ATCTTCGTACCTCTCTCGAACTACAGGGATGTGCAGTATTT	60.242	TTCGAGAGAGGTACGAAGAT ATCCTCTATGA TTACTGACTGCGTCTATTTA CTTGATTGCCACCAATAGTCAG AAATACTGCACATCCCTGTAG	72.6426	45.9911	45.8769	CTTGATTGCCACCAATAGTCAG	35.66	22	CTTGATUGCCACCAAUAGUCAG	Cy5
	TTACACCACCGATTTGATCCCAAAGCCTCTAGCTCCTTC	61.7058	GGATCAAATCGGTGGTGTAA ATCCTCTATGA TTACTGACTGCGTCTATTTA CTTGATTGCCACCAATAGTCAG GAAGGAGCTAGAGGCTTTG	73.3424	45.9128	46.1445
	CCATGATTACGTCATCCAGACTACTCGAAATGGCGTCC	60.7927	TCTGGATGACGTAATCATGG ATCCTCTATGA TTACTGACTGCGTCTATTTA CTTGATTGCCACCAATAGTCAG GGACGCCATTTCGAGTAG	73.4786	46.185	45.363
NREP	CATATGGTGTATGGGTATTGATGAGGTCATGGTATCATATATGGG	58.0854	CATCAATACCCATACACCATATG GA TTACTGACTGCGTCTATTTA CTGTAATTTACTTACCAAATCTCTTCCTTTC CCCATATATGATACCATGACCT	70.9103	44.9748	45.022	CTGTAATTTACTTACCAAATCTCTTCCTTTC	35.8684	31	CTGTAATTUACTTACCAAAUCTCTTCCUTTC	AF750
	GAATTTCACACTGTGAATCCACGTTTACAACCCTTACAG	57.8242	GGATTCACAGTGTGAAATTC GA TTACTGACTGCGTCTATTTA CTGTAATTTACTTACCAAATCTCTTCCTTTC CTGTAAGGGTTGTAAACGT	70.6685	43.2428	42.9593
	CTAAGAAGGTGTTGGTACTCTGTTTCCCTGAATGTTGTTCTCTAG	59.4343	CAGAGTACCAACACCTTCTTAG GA TTACTGACTGCGTCTATTTA CTGTAATTTACTTACCAAATCTCTTCCTTTC CTAGAGAACAACATTCAGGGAAA	71.3287	46.5413	46.3107
	CAATAAATACGCAAGCTGTAAGGTAACTGTCTGATTTGGCTCATC	59.2832	CCTTACAGCTTGCGTATTTATTG GA TTACTGACTGCGTCTATTTA CTGTAATTTACTTACCAAATCTCTTCCTTTC GATGAGCCAAATCAGACAGTTA	70.9103	46.5674	46.3824
PBK	CATCTCAGCTGAAGTGTGGCTTGCGTAAATAACTGTTTATT	58.6332	CACACTTCAGCTGAGATG TTACTGACTGCGTCTATTTA CTGTATTATGTTCAACTCCAACTATAAATATCC AATAAACAGTTATTTACGCAAGC	70.0256	44.2837	43.636	CTGTATTATGTTCAACTCCAACTATAAATATCC	35.5175	33	CTGTATTATGUTCAACTCCAACUATAAATAUCC	TexRed
	CCTTTGGCCTTACTTTGTGGGAAATGATGACTTTATCGATTC	58.7279	CACAAAGTAAGGCCAAAGG TTACTGACTGCGTCTATTTA CTGTATTATGTTCAACTCCAACTATAAATATCC GAATCGATAAAGTCATCATTTCC	70.3617	43.7639	44.9823
	CAATGATGGCAGTCTGTGTCTTGCTATGGAATATGGAGG	59.7685	CACAGACTGCCATCATTG TTACTGACTGCGTCTATTTA CTGTATTATGTTCAACTCCAACTATAAATATCC CCTCCATATTCCATAGCAAGA	71.1142	45.2768	44.3391
	CTTTCACAATGGAAGGGATCAGTAATTTCAAGACACCAAG	57.6543	ATCCCTTCCATTGTGAAAG TTACTGACTGCGTCTATTTA CTGTATTATGTTCAACTCCAACTATAAATATCC CTTGGTGTCTTGAAATTACTG	70.1232	43.1212	43.347
PLD5	GTTTATTCTTGTAAATCGTCTCCAAGACCTACACAGTCAGCTAAG	58.4712	TTGGAGACGATTTACAAGAATAAAC GA TTACTGACTGCGTCTATTTA CTTCACTAGATATTTAACCAGTTGATCAAGA CTTAGCTGACTGTGTAGGTC	70.9103	45.6307	45.8166	CTTCACTAGATATTTAACCAGTTGATCAAGA	36.3162	31	CTTCACUAGATATTUAACCAGTTGAUCAAGA	TexRed
	CTTTAACACCATTCTGAGAACTGTTGATTTAGAGAGGAAGGTGAG	58.5693	CAGTTCTCAGAATGGTGTTAAAG GA TTACTGACTGCGTCTATTTA CTTCACTAGATATTTAACCAGTTGATCAAGA CTCACCTTCCTCTCTAAATCAA	70.9103	45.4476	45.7051
	CTACCTCGCAAGGATGTTGTCACGGTAGGAAATATTTATAAC	57.857	ACATCCTTGCGAGGTAG GA TTACTGACTGCGTCTATTTA CTTCACTAGATATTTAACCAGTTGATCAAGA GTTATAAATATTTCCTACCGTGACA	70.7932	44.9954	44.1766
	AATCACAGTCAGCAATATGTATCCTTTCTCTCAAGCTCAG	57.8031	TACATATTGCTGACTGTGATT GA TTACTGACTGCGTCTATTTA CTTCACTAGATATTTAACCAGTTGATCAAGA CTGAGCTTGAGAGAAAGGA	70.564	44.7203	43.1341
RGCC	CTTGATCCCATTTCTGGGCAATTTAGACAGTGAAACTGAC	58.9168	CCCAGAAATGGGATCAAG ATGATCCTCTATGA TTACTGACTGCGTCTATTTA CTTCTCTCTGCCACTGTCA GTCAGTTTCACTGTCTAAATTG	72.7683	43.5756	43.3561	CTTCTCTCTGCCACTGTCA	35.7427	19	CTUCTCTCUGCCACTGUCA	TexRed
	CTTTAGCAAGTATGTGAAACAAGAAGTTCTGGGTCCTTTC	57.5409	TTGTTTCACATACTTGCTAAAG ATGATCCTCTATGA TTACTGACTGCGTCTATTTA CTTCTCTCTGCCACTGTCA GAAAGGACCCAGAACTTC	72.3275	43.1878	43.1867
	ATAAGGGAGAAGCTTCAGAAAGTTCCGAGGACCTGCTAAA	60.9361	CTTTCTGAAGCTTCTCCCTTAT ATGATCCTCTATGA TTACTGACTGCGTCTATTTA CTTCTCTCTGCCACTGTCA TTTAGCAGGTCCTCGGAA	73.2092	46.264	46.0373
	CAACCTTCTACCAGGCCACTCTCAGGCTCACCTTAAA	61.9609	GGCCTGGTAGAAGGTTG ATGATCCTCTATGA TTACTGACTGCGTCTATTTA CTTCTCTCTGCCACTGTCA TTTAAGGTGAGCCTGAGAGT	74.0734	46.684	45.3054
RGS5	CCCAGATAATTAACTAGCTATTACAGATCTCACCTAGAGGGTTG	57.6716	TGTAATAGCTAGTTAATTATCTGGG TCCTCTATGA TTACTGACTGCGTCTATTTA TTTCCTGGGAGTTTAGCAAGTTT CAACCCTCTAGGTGAGATC	71.8584	44.6749	44.1211	TTTCCTGGGAGTTTAGCAAGTTT	36.0204	23	TTUCCTGGGAGUTTAGCAAGUTT	Cy3
	CAGGACAAAGAGACAGACTATTAACTCCACAGTTAATTAAGGACG	58.2681	TAATAGTCTGTCTCTTTGTCCTG TCCTCTATGA TTACTGACTGCGTCTATTTA TTTCCTGGGAGTTTAGCAAGTTT CGTCCTTAATTAACTGTGGAGT	71.7471	46.2348	45.5352
	TATACTCCTGACGTGTCTCATTCACAGCTAAATAATAGGCCATAG	58.7094	ATGAGACACGTCAGGAGTATA TCCTCTATGA TTACTGACTGCGTCTATTTA TTTCCTGGGAGTTTAGCAAGTTT CTATGGCCTATTATTTAGCTGTGA	71.7471	46.3766	46.0104
	AATATTGACCACTTCACTAAGGACATCACAATGAAGAACCTGG	58.8864	TCCTTAGTGAAGTGGTCAATATT TCCTCTATGA TTACTGACTGCGTCTATTTA TTTCCTGGGAGTTTAGCAAGTTT CCAGGTTCTTCATTGTGATG	71.5449	44.9085	45.4543
RHOB	TCCCTCCCAGTGGTACTTCTACTAAATTGTTGTCTTG	57.7958	ACCACTGGGAGGGA CTCTATGA TTACTGACTGCGTCTATTTA TTTCGGAGCTAAGATGGTGTTATTT CAAGACAACAATTTAGTAGAAGT	71.34	42.8432	43.1094	TTTCGGAGCTAAGATGGTGTTATTT	35.8707	25	TTTCGGAGCUAAGAUGGTGTTAUTT	FAM
	ATTCTGACCACACTTGTACGCTGTAACCTCATCTACTTCTGATG	60.3815	CGTACAAGTGTGGTCAGAAT CTCTATGA TTACTGACTGCGTCTATTTA TTTCGGAGCTAAGATGGTGTTATTT CATCAGAAGTAGATGAGGTTACAG	71.8584	46.5627	46.0282
	TTTGCCATAAGCGAACTTTGTGCCTGTCCTAGAAGTGA	60.9207	CAAAGTTCGCTTATGGCAAA CTCTATGA TTACTGACTGCGTCTATTTA TTTCGGAGCTAAGATGGTGTTATTT TCACTTCTAGGACAGGCA	71.6764	45.5611	45.6179
	ACCAGCGGGAGCTTGATATCCCTTGTCTGTAACATAGAC	61.2875	AAGCTCCCGCTGGT CTCTATGA TTACTGACTGCGTCTATTTA TTTCGGAGCTAAGATGGTGTTATTT GTCTATGTTACAGACAAGGGATATC	72.4511	46.6986	45.5039
RNASE1	CTGTGAAAGAAGTAACTACAGTTAGGGCTCCTATTCAACAC	57.7549	AACTGTAGTTACTTCTTTCACAG TGATCCTCTATGA TTACTGACTGCGTCTATTTA CTCCATTCACCGTTCTCCAA GTGTTGAATAGGAGCCCT	72.6426	44.6491	44.4794	CTCCATTCACCGTTCTCCAA	36.461	20	CTCCATUCACCGTTCUCCAA	AF750
	CTACTGTAACCAAATGATGAGGCGCCGGAATATGACACA	60.6981	CCTCATCATTTGGTTACAGTAG TGATCCTCTATGA TTACTGACTGCGTCTATTTA CTCCATTCACCGTTCTCCAA TGTGTCATATTCCGGCG	73.3424	45.2961	44.6716
	CACTTTGATGCTTCTGTGGAGGACTCTACCTAAGGTCAG	60.1764	CCACAGAAGCATCAAAGTG TGATCCTCTATGA TTACTGACTGCGTCTATTTA CTCCATTCACCGTTCTCCAA CTGACCTTAGGTAGAGTCCT	73.7881	45.6908	45.0249
	CAACTGCTACAAGAGCAACTCCAGCATGCACATCACAGAC	62.5648	GAGTTGCTCTTGTAGCAGTTG TGATCCTCTATGA TTACTGACTGCGTCTATTTA CTCCATTCACCGTTCTCCAA GTCTGTGATGTGCATGCTG	74.0909	47.7201	47.6072
RPS29	GAGAGCAAGATGGGTCACCAGCAGCTGTACTGGAG	62.7847	GTGACCCATCTTGCTCTC TCTATGA TTACTGACTGCGTCTATTTA CTTCACTTTGGACATATACCATCTGA CTCCAGTACAGCTGCTG	73.4398	45.3371	45.7992	CTTCACTTTGGACATATACCATCTGA	36.158	26	CTTCACUTTGGACAUATACCAUCTGA	Cy5
	CTTGTCGTGTCTGTTCAAACCGGCACGGTCTGATC	62.1383	GTTTGAACAGACACGACAAG TCTATGA TTACTGACTGCGTCTATTTA CTTCACTTTGGACATATACCATCTGA GATCAGACCGTGCCG	72.9739	45.1948	45.579
	ATTAAGTTGGACTAAATGCTCTTCCTTCAGAGGATTATCCG	57.5329	AGAGCATTTAGTCCAACTTAAT TCTATGA TTACTGACTGCGTCTATTTA CTTCACTTTGGACATATACCATCTGA CGGATAATCCTCTGAAGGA	70.8979	43.9798	43.5695
	CAGTGTTTCCGTCAGTACGCGAAGGATATCGGTTTC	60.149	GTACTGACGGAAACACTG TCTATGA TTACTGACTGCGTCTATTTA CTTCACTTTGGACATATACCATCTGA GAAACCGATATCCTTCGC	72.3781	43.8553	43.5486
S100A2	GTGCTGGTCACTACCTTCCACAAGTACTCCTGCCAAG	62.4063	GAAGGTAGTGACCAGCAC TGATCCTCTATGA TTACTGACTGCGTCTATTTA GAAATCTCTCCAAGGCCAGA CTTGGCAGGAGTACTTGTG	74.5289	46.4124	45.7105	GAAATCTCTCCAAGGCCAGA	36.0033	20	GAAAUCTCUCCAAGGCCAGA	TexRed
	TTTGGTGGGATCAGGTTGAGGCAGGTTTGGTTTCCTTAAA	62.1439	TCAACCTGATCCCACCAAA TGATCCTCTATGA TTACTGACTGCGTCTATTTA GAAATCTCTCCAAGGCCAGA TTTAAGGAAACCAAACCTGCC	73.2092	47.5004	47.2604
	CTGAAGCAGAACTCTTGACTTCCTGCCATGGATCTCTTG	60.8819	AAGTCAAGAGTTCTGCTTCAG TGATCCTCTATGA TTACTGACTGCGTCTATTTA GAAATCTCTCCAAGGCCAGA CAAGAGATCCATGGCAGG	73.7881	45.9111	46.3459
	TTTAATTGCTCAGTGATGTTCCATAACCCGGCTGGCTCAG	62.1587	TTATGGAACATCACTGAGCAATTAAA TGATCCTCTATGA TTACTGACTGCGTCTATTTA GAAATCTCTCCAAGGCCAGA CTGAGCCAGCCGGG	73.6501	47.7217	47.5963
S100A4	GTCCTGCATCGCCATGATGTGTAACGAATTCTTTGAAG	59.4137	ATGGCGATGCAGGAC TCCTCTATGA TTACTGACTGCGTCTATTTA CAAGTTCAAGCTCAACAAGTCAG CTTCAAAGAATTCGTTACACATC	72.5775	44.3436	44.6489	CAAGTTCAAGCTCAACAAGTCAG	36.2451	23	CAAGUTCAAGCUCAACAAGUCAG	AF750
	AAAGGACAGATGAAGCTGCTTTCCAGAAGCTGATGAG	60.0382	CAGCTTCATCTGTCCTTT TCCTCTATGA TTACTGACTGCGTCTATTTA CAAGTTCAAGCTCAACAAGTCAG CTCATCAGCTTCTGGAAAG	72.7067	43.862	42.7633
	CAACGAGGTGGACTTCCAAGAGTACTGTGTCTTCCTG	60.7618	GGAAGTCCACCTCGTTG TCCTCTATGA TTACTGACTGCGTCTATTTA CAAGTTCAAGCTCAACAAGTCAG CAGGAAGACACAGTACTCTT	73.6178	44.8062	45.5859
S100A9	CAACATAGAGACCATCATCAACACCTTCCACCAATACTC	58.233	TTGATGATGGTCTCTATGTTG TCCTCTATGA TTACTGACTGCGTCTATTTA CTGTTATGTCAAACTGTCTTGGC GAGTATTGGTGGAAGGTG	72.4511	42.9512	43.5611	CTGTTATGTCAAACTGTCTTGGC	36.1052	23	CTGUTATGUCAAACTGTCTUGGC	FAM
	GGTCATAGAACACATCATGGAGGACCTGGACACAAAT	59.5838	CCATGATGTGTTCTATGACC TCCTCTATGA TTACTGACTGCGTCTATTTA CTGTTATGTCAAACTGTCTTGGC ATTTGTGTCCAGGTCCT	72.7067	43.4224	44.1363
	GACAAGCAGCTGAGCTTCGAGGAGTTCATCATGCTGATG	62.42	GAAGCTCAGCTGCTTGTC TCCTCTATGA TTACTGACTGCGTCTATTTA CTGTTATGTCAAACTGTCTTGGC CATCAGCATGATGAACTCCTC	73.7881	47.0137	47.0397
SCGB1A1	CAAAGCTCACTGTGTAATTAGCATTTAGAAGCTGAAGATCCC	58.3995	CTAATTACACAGTGAGCTTTG ATCCTCTATGA TTACTGACTGCGTCTATTTA CCCAGAGAAAGCATCATTAAGC GGGATCTTCAGCTTCTAAATG	72.088	44.589	42.9131	CCCAGAGAAAGCATCATTAAGC	35.7244	22	CCCAGAGAAAGCAUCATUAAGC	AF750
	GAAACCCTCCTCATGGACACACCCTCCAGTTATGAGG	62.113	GTCCATGAGGAGGGTTTC ATCCTCTATGA TTACTGACTGCGTCTATTTA CCCAGAGAAAGCATCATTAAGC CCTCATAACTGGAGGGTGT	74.0734	46.8677	45.4519
	CTTCTGCAGAGATCTGCCCGAGCTTTCAGCGTGTC	63.2552	GGCAGATCTCTGCAGAAG ATCCTCTATGA TTACTGACTGCGTCTATTTA CCCAGAGAAAGCATCATTAAGC GACACGCTGAAAGCTCG	74.3716	46.9875	45.8634
SCGB3A1	CCGAGACTGGAGCATCTACACCTGAGGACAAGAC	60.9971	GATGCTCCAGTCTCGG TCTATGATCCTCTATGA TTACTGACTGCGTCTATTTA CGCGAGGGCTGAAAAC GTCTTGTCCTCAGGTGTA	74.9971	43.835	44.5874	CGCGAGGGCTGAAAAC	36.0339	16	CGCGAGGGCUGAAAAC	TexRed
	GTGAACCACCTCATAGAGGGCTCCCAGAAGTGTGTG	62.4557	CCTCTATGAGGTGGTTCAC TCTATGATCCTCTATGA TTACTGACTGCGTCTATTTA CGCGAGGGCTGAAAAC CACACACTTCTGGGAGC	75.1422	45.9206	45.2651
	GCAGCTCCGCTGCTGCTTTCTTAGTGGGCTCG	64.6517	AGCAGCGGAGCTGC TCTATGATCCTCTATGA TTACTGACTGCGTCTATTTA CGCGAGGGCTGAAAAC CGAGCCCACTAAGAAAGC	75.81	46.449	47.9322
SCGB3A2	CACCTTTACCTCTGGACAACATTCTTCCCTTTATGGATC	58.3183	TGTCCAGAGGTAAAGGTG ATGATCCTCTATGA TTACTGACTGCGTCTATTTA CTATCCTCCCTGCCTGAAA GATCCATAAAGGGAAGAATGT	72.8968	43.5879	44.1655	CTATCCTCCCTGCCTGAAA	35.354	19	CTATCCUCCCTGCCUGAAA	FAM
	CTATCACACTTGGTGTGACATCAAGATAAAGAGCGGAG	58.3237	GTCACACCAAGTGTGATAG ATGATCCTCTATGA TTACTGACTGCGTCTATTTA CTATCCTCCCTGCCTGAAA CTCCGCTCTTTATCTTGAT	73.0281	42.5739	43.778
	CTAAGGAAGTGTGTAAATGAGCTGGGACCAGAGGCTT	60.7538	GCTCATTTACACACTTCCTTAG ATGATCCTCTATGA TTACTGACTGCGTCTATTTA CTATCCTCCCTGCCTGAAA AAGCCTCTGGTCCCA	73.6178	44.725	45.1561
	CTTTGTAGTTACTCTGCTACTGCCTTCCTCATCAACAAA	58.0541	AGTAGCAGAGTAACTACAAAG ATGATCCTCTATGA TTACTGACTGCGTCTATTTA CTATCCTCCCTGCCTGAAA TTTGTTGATGAGGAAGGC	72.4511	43.3983	42.8708
SPARCL1	GATCAGGGTAACCAAGAACAAGAAGATAACTCCAATGCAGAAATG	59.1709	TTGTTCTTGGTTACCCTGATC ATCCTCTATGA TTACTGACTGCGTCTATTTA CAGACCTATGCTAGTTCCTGTC CATTTCTGCATTGGAGTTATCTTC	72.5838	46.4453	46.1386	CAGACCTATGCTAGTTCCTGTC	36.6445	22	CAGACCUATGCUAGTTCCTGUC	FAM
	CTATTCCTACTTGTACGGACTTTGAAGTGATTCAGTTTCCTCT	58.2313	AAGTCCGTACAAGTAGGAATAG ATCCTCTATGA TTACTGACTGCGTCTATTTA CAGACCTATGCTAGTTCCTGTC AGAGGAAACTGAATCACTTCA	72.3991	45.1098	45.216
	CTTTATGAAGCCAACTCTGAACACGCTGGTTATCTAAATGAGAA	58.8772	GTTCAGAGTTGGCTTCATAAAG ATCCTCTATGA TTACTGACTGCGTCTATTTA CAGACCTATGCTAGTTCCTGTC TTCTCATTTAGATAACCAGCGT	72.281	45.6623	45.6637
	CTTAAGTGTGAATTTGGAGTATGCACCAACTGAAGGTACATTGG	59.4544	GCATACTCCAAATTCACACTTAAG ATCCTCTATGA TTACTGACTGCGTCTATTTA CAGACCTATGCTAGTTCCTGTC CCAATGTACCTTCAGTTGGT	72.7037	46.0471	46.374
SRGN	TATTACCTTTGAATGTGTTTGCAGAGCTAGTGGATGTGTTTGTC	59.2438	CTGCAAACACATTCAAAGGTAATA TCCTCTATGA TTACTGACTGCGTCTATTTA GACTTGAATCGTATCTTCCCACT GACAAACACATCCACTAGCT	71.8584	46.0667	46.2195	GACTTGAATCGTATCTTCCCACT	36.0555	23	GACTUGAATCGTAUCTTCCCACU	AF750
	GAAATGGAACAGGATTACCAACTAGTAGACGAAAGTGATG	56.8824	TGGTAATCCTGTTCCATTTC TCCTCTATGA TTACTGACTGCGTCTATTTA GACTTGAATCGTATCTTCCCACT CATCACTTTCGTCTACTAGT	71.8866	42.4027	43.5727
	CAATGTTCGAACTACTTCCAGGTGAATCCAACAAGATCCC	59.7278	CTGGAAGTAGTTCGAACATTG TCCTCTATGA TTACTGACTGCGTCTATTTA GACTTGAATCGTATCTTCCCACT GGGATCTTGTTGGATTCAC	72.7683	44.1755	44.9996
	CTCATCCTGGTTCTGGAATCCTCAGTTCAAGGTTATCCTA	59.5418	ATTCCAGAACCAGGATGAG TCCTCTATGA TTACTGACTGCGTCTATTTA GACTTGAATCGTATCTTCCCACT TAGGATAACCTTGAACTGAGG	72.7683	44.7908	44.8349
TAGLN	GTTTATGAAGAAAGCGCAGGAGCATAAGAGGGAATTCACAGAG	60.4811	TCCTGCGCTTTCTTCATAAAC CCTCTATGA TTACTGACTGCGTCTATTTA AAATCGAGAAGAAGTATGACGAGG CTCTGTGAATTCCCTCTTATGC	72.8261	47.0212	47.3015	AAATCGAGAAGAAGTATGACGAGG	36.1267	24	AAAUCGAGAAGAAGUAUGACGAGG	Cy5
	CATCAAGACTGACATGTTCCAGACTGTTGACCTCTTTGAA	59.3081	GGAACATGTCAGTCTTGATG CCTCTATGA TTACTGACTGCGTCTATTTA AAATCGAGAAGAAGTATGACGAGG TTCAAAGAGGTCAACAGTCT	72.3275	44.8827	44.6104
	GCAGGTCACCCTGAGAAACACACTAAGAACTCCATCC	61.0991	TCTCAGGGTGACCTGC CCTCTATGA TTACTGACTGCGTCTATTTA AAATCGAGAAGAAGTATGACGAGG GGATGGAGTTCTTAGTGTGTT	73.6178	45.8522	46.256
	AAGCTTTGAGGCTCTGTCACTGAGCAATGGTAACTG	60.261	ACAGAGCCTCAAAGCTT CCTCTATGA TTACTGACTGCGTCTATTTA AAATCGAGAAGAAGTATGACGAGG CAGTTACCATTGCTCAGTG	72.8388	44.4395	44.1731
TFF3	TTCTGCTGAAAGTTCATATCTGGAGCCTGATGTCTTAAC	58.0194	AGATATGAACTTTCAGCAGAA TGATCCTCTATGA TTACTGACTGCGTCTATTTA CACTGGAAAGCCTAGGAACA GTTAAGACATCAGGCTCC	72.4511	43.0258	43.069	CACTGGAAAGCCTAGGAACA	36.1825	20	CACUGGAAAGCCUAGGAACA	TexRed
	CAGTTCTTCGTGCCTGAGACTTTCTGAGGTTGTGCTTTATT	60.6189	CTCAGGCACGAAGAACTG TGATCCTCTATGA TTACTGACTGCGTCTATTTA CACTGGAAAGCCTAGGAACA AATAAAGCACAACCTCAGAAAGT	73.0788	46.9149	46.3512
	CTGAAAGTTCATATCTGGAGCCTGATGTCTTAACGAATAAAGGTC	58.6152	GCTCCAGATATGAACTTTCAG TGATCCTCTATGA TTACTGACTGCGTCTATTTA CACTGGAAAGCCTAGGAACA GACCTTTATTCGTTAAGACATCAG	72.5838	45.653	44.5708
	AGACTCCCTAAGGAGCTGCAGTGCATGCAAGGATATTT	61.8727	CAGCTCCTTAGGGAGTCT TGATCCTCTATGA TTACTGACTGCGTCTATTTA CACTGGAAAGCCTAGGAACA AAATATCCTTGCATGCACTG	73.4786	44.899	45.8282
TIMP1	GATCAAGATGACCAAGATGTATAAAGGGTTCCAAGCCTT	58.2052	TATACATCTTGGTCATCTTGATC ATCCTCTATGA TTACTGACTGCGTCTATTTA CTGTTCACTCACTCCCATCTTT AAGGCTTGGAACCCTT	72.0055	43.5076	43.7637	CTGTTCACTCACTCCCATCTTT	36.3592	22	CTGTUCACTCACUCCCATCUTT	Cy3
	GGCTGTGAGGAATGCACAGTGTTTCCCTGTTTATCCATC	61.5086	GTGCATTCCTCACAGCC ATCCTCTATGA TTACTGACTGCGTCTATTTA CTGTTCACTCACTCCCATCTTT GATGGATAAACAGGGAAACACT	73.3424	46.5626	46.7304
	ACCAGAAGTCAACCAGACCACCTTATACCAGCGTTATG	60.4851	GTCTGGTTGACTTCTGGT ATCCTCTATGA TTACTGACTGCGTCTATTTA CTGTTCACTCACTCCCATCTTT CATAACGCTGGTATAAGGTG	73.0281	44.182	44.7872
	CTGCAGGATGGACTCTTGCACATCACTACCTGCAGTT	62.442	CAAGAGTCCATCCTGCAG ATCCTCTATGA TTACTGACTGCGTCTATTTA CTGTTCACTCACTCCCATCTTT AACTGCAGGTAGTGATGTG	73.6178	45.6745	45.8065
VIM	CAGGAGCGCAAGATAGATTTGGAATAGGAATAAGCTCTAG	57.7812	TCTATCTTGCGCTCCTG ATCCTCTATGA TTACTGACTGCGTCTATTTA CTCAGATTCAGGAACAGCATGT CTAGAGCTTATTCCTATTCCAAA	72.3275	43.7148	44.2479	CTCAGATTCAGGAACAGCATGT	36.6823	22	CTCAGATUCAGGAACAGCAUGT	AF750
	CTTCTGATTAAGACGGTTGAAACTAGAGATGGACAGGTT	57.6612	TCAACCGTCTTAATCAGAAG ATCCTCTATGA TTACTGACTGCGTCTATTTA CTCAGATTCAGGAACAGCATGT AACCTGTCCATCTCTAGTT	72.0055	43.2899	43.2552
	CAGAATATGAAGGAGGAAATGGCTCGTCACCTTCGTGAATA	60.0064	CCATTTCCTCCTTCATATTCTG ATCCTCTATGA TTACTGACTGCGTCTATTTA CTCAGATTCAGGAACAGCATGT TATTCACGAAGGTGACGAG	72.6426	45.0992	44.7646
	CTCACCTGTGAAGTGGATGCCCTTAAAGGAACCAATG	60.4489	ATCCACTTCACAGGTGAG ATCCTCTATGA TTACTGACTGCGTCTATTTA CTCAGATTCAGGAACAGCATGT CATTGGTTCCTTTAAGGGC	73.1623	44.7813	44.5566
ZFP36L2	ATTAGTTAAGTCCAGATGTGGGAACCCTTCTCTTGGAAGAAG	59.6269	CCCACATCTGGACTTAACTAAT TCTATGA TTACTGACTGCGTCTATTTA CCAATATATTCTGCCAAGAATATGCC CTTCTTCCAAGAGAAGGGTT	71.6564	45.4219	45.7917	CCAATATATTCTGCCAAGAATATGCC	35.8971	26	CCAAUATATTCUGCCAAGAATAUGCC	Cy3
	CTTTAGTTTGTACGTAGGTACAGTTGGAGCACTATATGTACTCTC	57.7499	CTGTACCTACGTACAAACTAAAG TCTATGA TTACTGACTGCGTCTATTTA CCAATATATTCTGCCAAGAATATGCC GAGAGTACATATAGTGCTCCAA	71.3287	45.031	44.6975
	ATTAGTGCTTGAGAGAATCTGAATGTAGGATGGGTTCAAC	57.8604	CAGATTCTCTCAAGCACTAAT TCTATGA TTACTGACTGCGTCTATTTA CCAATATATTCTGCCAAGAATATGCC GTTGAACCCATCCTACATT	71.0049	43.0401	43.5549
	AAATGACCACATACTTTGCAATCAGGCTGAAATGTGGCATG	60.5837	GATTGCAAAGTATGTGGTCATTT TCTATGA TTACTGACTGCGTCTATTTA CCAATATATTCTGCCAAGAATATGCC CATGCCACATTTCAGCCT	71.3341	46.6725	46.2093
ZG16B	GTATGGTCATGTACACCAGCAAGGACCGCTATTTCTATT	59.2324	CTGGTGTACATGACCATAC TCCTCTATGA TTACTGACTGCGTCTATTTA CATCAAGAGCATTGGCTTTGAAT AATAGAAATAGCGGTCCTTG	72.0055	43.4097	43.2712	CATCAAGAGCATTGGCTTTGAAT	35.6368	23	CAUCAAGAGCAUTGGCTTUGAAT	Cy3
	CAAGTATTTCAGCACCACTGAAGACTACGACCATGAAATC	58.4814	AGTGGTGCTGAAATACTTG TCCTCTATGA TTACTGACTGCGTCTATTTA CATCAAGAGCATTGGCTTTGAAT GATTTCATGGTCGTAGTCTTC	71.8866	44.5403	43.6236
	CTGAGCCACCAGTTAATCTCACATACTCAGCAAACTCAC	59.6349	AGATTAACTGGTGGCTCAG TCCTCTATGA TTACTGACTGCGTCTATTTA CATCAAGAGCATTGGCTTTGAAT GTGAGTTTGCTGAGTATGTG	72.4511	44.8633	45.1096
	AAAGTGTCCAGGTGAAACTTGGAGACTCCTGGGAC	61.2217	AGTTTCACCTGGACACTTT TCCTCTATGA TTACTGACTGCGTCTATTTA CATCAAGAGCATTGGCTTTGAAT GTCCCAGGAGTCTCCA	72.9739	45.1161	45.037
