## Supplemental Tables for "Probe set selection for targeted spatial transcriptomics": A3_SCRINSHOT_cycles.xlsx

### Sheet: Sheet1
Detection cycle	FAM	Cy3	Cy5	Tex615	AF750
1	SCGB3A2	MUC5AC	CST3	SCGB3A1	KRT15
2	SPARCL1	CLDN5	FBLN1	MGP	NREP
3	CD74	FOS	NAPSA	CYB5A	AGER
4	AREG	CPA3	CCL5	IFITM1	BTG1
5	APOE	CD69	IL7R	FABP4	SRGN
6	S100A9	CXCL17	ALDH1A3	LCN2	SCGB1A1
7	ACAN	RGS5	TAGLN	DCN	RNASE1
8	LTF	ZG16B	CD9	TFF3	MUC5B
9	CYP2F1	CENPF	CDC20B	S100A2	CAPS
10	IFI27	IGFBP7	HPDG	RGCC	S100A4
11	HLA-DRA	ZPF36L2	MKI67	CD52	FCER1G
12	RHOB	LGALS1	MSLN	PBK	SCGB1A1-again
13	FHOD3	TIMP1	RPS29	PLD5	VIM
