## Supplemental Tables for "Probe set selection for targeted spatial transcriptomics": A5_curated_marker_list_airwaywall.xlsx

### Sheet: Sheet1
	AT1	AT2	Alv Macrophage	B cells	Basal	Club	Deuterosomal	Goblet	Mast cells	Mesothelial cell	Monocytes	Mucous SMG	Multiciliated	Neuroendocrine	Perichondrial fibroblasts	Pericytes airway	Serous SMG	Suprabasal	plasma cells	Cycling cells	Brush/Tuft cells	Ionocyte	Undefined rare cell	Squamous epithelial cells	Neutrophilic Gr	Eosinophilic Gr	Basophilic Gr	Baseloid alveolar progenitors	Lipofibroblast
0	AGER	SFTPC	APOC1	LTB	KRT15	SCGB3A1	CDC20B	VSIG2	TPSAB1	MSLN	S100A12	XBP1	TPPP3	MIAT	CHI3L1	TAGLN	LYZ	KRT5	FKBP11	MKI67	RGS13	ATP6V0B	NREP	SCEL	FCGR3B	GAPT	HDC	EPCAM	COL1A1
1	AQP4	SFTPA1	HLA-DRB1	MS4A1	SFTA3	SCGB3A2	PLK4	MUC5AC	RGS1		VCAN	MUC5B	RSPH1	PCSK1N	KDR	ACTA2	LTF	SERPINB4	JCHAIN	TOP2A	BMX	SEC11C		SPRR3	CXCR2	CLC			PLIN2
2	RTKN2	SFTPA2	HLA-DPA1	CD79A	S1PR5	SCGB1A1			CPA3		FCN1	TSPAN8	SNTN	GRP	GRID2	RGS5	ZG16B		MZB1	UBE2C	VAMP2	ASCL3		SPRR1B	CD24				APOE
3	NCKAP5	SFTPB	HLA-DPB1	CD79B	NKX2-1	CEACAM6			GATA2		EREG	FCGBP	DNAH12	PHGR1	PCDH11X	NDUFA4L2	PIP		DERL3	BIRC5		AKR1B1
4		NAPSA	FABP4	BANK1	DPP4	CYP2F1			LTC4S		CD300E	GOLM1	CCDC78	SCGN	COL6A6	COX4I2	S100A1		IGLL5			CLCNKB
5		SFTPD	CCL18	CD22	THSD4				KIT		APOBEC3A	CBR3	CFAP157	BEX1		HIGD1B	PRB3		TNFRSF17			SCNN1B
6			HLA-DQA1	AIM2	TP63				HPGDS		PLA2G7	NKX3-1	DTHD1	CHGB		NOTCH3	C6orf58					FOXI1
7			AIF1	LINC00926	NPPC				VWA5A			PART1	OMG	SCG2		FAM162B	LPO
8			HLA-DQB1	CD19					SLC18A2			SPDEF	TSPAN19	NEB		ITGA7	ODAM
9			MARCO	TLR10								BPIFB2	ANKUB1	APLP1		GJC1	PRH2
